# Plumage color evolves as distinct dorsal and ventral modules in Australasian honeyeaters

**DOI:** 10.1101/2022.08.23.504757

**Authors:** Nicholas R. Friedman, Vladimír Remeš

## Abstract

Many animals exhibit contrast between their dorsal and ventral coloration. If selection acts differently on dorsal versus ventral coloration, these body parts should evolve as independent modules of trait evolution, irrespective of ancestral covariance. Here, we compare the evolution of feather color across 11 body regions for a clade of Australasian songbirds (Meliphagoidea). We find evidence for three modules of covarying color regions: dorsal, ventral, and flight feathers. Among these modules, ventral feathers had color that was highly labile, evolving at 3 times the rate for dorsal plumage and 20 times the rate for flight feathers. While both dorsal and ventral plumage tend to be correlated with precipitation or the degree of vegetation, we find that dorsal plumage is twice as similar to colors of background substrates in satellite photos. This finding, which a direct effect of climate in Gloger’s rule does not predict, adds support for background matching as an explanation for geographic gradients in animal color. Furthermore, it suggests that selection for background matching has had a greater effect on dorsal plumage than ventral plumage color. Overall, differential selection on ventral and dorsal colors likely maintains these as distinct modules over evolutionary time scales – a novel explanation for dorsoventral contrast in pigmentation.
