## Supplementary material for "Plumage color evolves as distinct dorsal and ventral modules in Australasian honeyeaters": Specimen Appendix

### Sheet: Sheet1
Supplementary Appendix: Specimens measured using reflectance spectrometry at the Australian National Wildlife Collection. Further data for each specimen can be accessed by querying the Atlas of Living Australia or other similar biodiversity informatics databases.
Catalog Number	Species
B14396	Acanthagenys rufogularis
B15032	Acanthagenys rufogularis
B28535	Acanthagenys rufogularis
B32079	Acanthagenys rufogularis
B49451	Acanthagenys rufogularis
B20700	Acanthiza apicalis
B20777	Acanthiza apicalis
B28645	Acanthiza apicalis
B28685	Acanthiza apicalis
B42153	Acanthiza apicalis
B43200	Acanthiza apicalis
B16543	Acanthiza chrysorrhoa
B19598	Acanthiza chrysorrhoa
B46417	Acanthiza chrysorrhoa
B48836	Acanthiza chrysorrhoa
B48887	Acanthiza chrysorrhoa
B52803	Acanthiza chrysorrhoa
B20595	Acanthiza ewingii
B20641	Acanthiza ewingii
B45765	Acanthiza ewingii
B45844	Acanthiza ewingii
B45869	Acanthiza ewingii
B31702	Acanthiza inornata
B31878	Acanthiza inornata
B17826	Acanthiza iredalei
B40377	Acanthiza iredalei
B54372	Acanthiza iredalei
B54400	Acanthiza iredalei
B54407	Acanthiza iredalei
B06588	Acanthiza katherina
B28844	Acanthiza katherina
B39667	Acanthiza katherina
B42221	Acanthiza lineata
B42325	Acanthiza lineata
B42357	Acanthiza lineata
B42652	Acanthiza lineata
B42658	Acanthiza lineata
B47106	Acanthiza lineata
B27342	Acanthiza murina
B39573	Acanthiza nana
B39592	Acanthiza nana
B43282	Acanthiza nana
B43319	Acanthiza nana
B43661	Acanthiza nana
B44022	Acanthiza nana
B30724	Acanthiza pusilla
B39435	Acanthiza pusilla
B41440	Acanthiza pusilla
B42175	Acanthiza pusilla
B42648	Acanthiza pusilla
B44142	Acanthiza pusilla
B46333	Acanthiza pusilla
B36057	Acanthiza robustirostris
B54164	Acanthiza robustirostris
B54223	Acanthiza robustirostris
B31980	Acanthiza uropygialis
B48178	Acanthiza uropygialis
B51871	Acanthiza uropygialis
B54194	Acanthiza uropygialis
B54208	Acanthiza uropygialis
B16554	Acanthorhynchus superciliosus
B29152	Acanthorhynchus superciliosus
B31829	Acanthorhynchus superciliosus
B50347	Acanthorhynchus superciliosus
B11202	Acanthorhynchus tenuirostris
B19798	Acanthorhynchus tenuirostris
B30796	Acanthorhynchus tenuirostris
B45730	Acanthorhynchus tenuirostris
B53063	Acanthorhynchus tenuirostris
B45763	Acanthornis magnus
B45806	Acanthornis magnus
B45921	Acanthornis magnus
B45993	Acanthornis magnus
B41738	Amytornis ballarae
B40141	Amytornis barbatus
B40145	Amytornis barbatus
B41792	Amytornis barbatus
B17296	Amytornis dorotheae
B40083	Amytornis goyderi
B40085	Amytornis goyderi
B40137	Amytornis goyderi
B39174	Amytornis housei
B40615	Amytornis merrotsyi
B48271	Amytornis merrotsyi
B40221	Amytornis purnelli
B40239	Amytornis purnelli
B17095	Amytornis striatus
B28865	Amytornis striatus
B40614	Amytornis striatus
B48515	Amytornis striatus
B17613	Amytornis textilis
B40176	Amytornis textilis
B40189	Amytornis textilis
B40314	Amytornis textilis
B14717	Amytornis woodwardi
B14719	Amytornis woodwardi
B15969	Amytornis woodwardi
B29973	Anthochaera carunculata
B34060	Anthochaera carunculata
B42515	Anthochaera carunculata
B42571	Anthochaera carunculata
B46553	Anthochaera carunculata
B48351	Anthochaera carunculata
B30876	Anthochaera chrysoptera
B30878	Anthochaera chrysoptera
B39215	Anthochaera chrysoptera
B40416	Anthochaera chrysoptera
B17886	Anthochaera lunulata
B31916	Anthochaera lunulata
B14382	Anthochaera paradoxa
B14385	Anthochaera paradoxa
B30884	Anthochaera paradoxa
B30901	Anthochaera paradoxa
B33340	Aphelocephala leucopsis
B33371	Aphelocephala leucopsis
B48217	Aphelocephala leucopsis
B49490	Aphelocephala leucopsis
B49667	Aphelocephala leucopsis
B40088	Aphelocephala nigricincta
B40089	Aphelocephala nigricincta
B40206	Aphelocephala nigricincta
B48986	Aphelocephala nigricincta
B14789	Ashbyia lovensis
B16790	Ashbyia lovensis
B40150	Ashbyia lovensis
B14875	Bolemoreus frenatus
B15381	Bolemoreus frenatus
B39602	Bolemoreus frenatus
B39641	Bolemoreus frenatus
B53080	Bolemoreus frenatus
B41396	Bolemoreus hindwoodi
B41405	Bolemoreus hindwoodi
B06943	Calamanthus campestris
B17597	Calamanthus campestris
B19721	Calamanthus campestris
B36112	Calamanthus campestris
B40214	Calamanthus campestris
B48327	Calamanthus campestris
B16440	Calamanthus fuliginosus
B20536	Calamanthus fuliginosus
B45325	Calamanthus fuliginosus
B45326	Calamanthus fuliginosus
B45986	Calamanthus fuliginosus
B31752	Calamanthus montanellus
B31816	Calamanthus montanellus
B20493	Caligavis chrysops
B34678	Caligavis chrysops
B39591	Caligavis chrysops
B46277	Caligavis chrysops
B46318	Caligavis chrysops
B52470	Caligavis obscura
B52586	Caligavis subfrenatus
B14783	Certhionyx niger
B20876	Certhionyx niger
B31634	Certhionyx niger
B44497	Certhionyx niger
B48313	Certhionyx niger
B19673	Certhionyx variegatus
B29139	Certhionyx variegatus
B29140	Certhionyx variegatus
B29141	Certhionyx variegatus
B49370	Certhionyx variegatus
B00175	Chthonicola sagittatus
B29308	Chthonicola sagittatus
B47268	Chthonicola sagittatus
B47473	Chthonicola sagittatus
B49181	Chthonicola sagittatus
B14942	Cissomela pectoralis
B15890	Cissomela pectoralis
B33439	Cissomela pectoralis
B51056	Cissomela pectoralis
B54582	Cissomela pectoralis
B08112	Clytomyias insignis
B26867	Clytomyias insignis
B29741	Conopophila albogularis
B48717	Conopophila albogularis
B48722	Conopophila albogularis
B48724	Conopophila albogularis
B51649	Conopophila albogularis
B17762	Conopophila rufogularis
B29390	Conopophila rufogularis
B41694	Conopophila rufogularis
B54783	Conopophila rufogularis
B55293	Conopophila rufogularis
B19637	Conopophila whitei
B19725	Conopophila whitei
B01883	Crateroscelis murina
B25247	Crateroscelis murina
B26023	Crateroscelis murina
B26776	Crateroscelis murina
B52677	Crateroscelis murina
B25666	Crateroscelis nigrorufa
B25721	Crateroscelis nigrorufa
B25742	Crateroscelis nigrorufa
B25753	Crateroscelis nigrorufa
B52503	Crateroscelis nigrorufa
B08299	Crateroscelis robusta
B25568	Crateroscelis robusta
B26887	Crateroscelis robusta
B52564	Crateroscelis robusta
B29458	Entomyzon cyanotis
B31090	Entomyzon cyanotis
B31092	Entomyzon cyanotis
B33940	Entomyzon cyanotis
B42874	Entomyzon cyanotis
B51452	Entomyzon cyanotis
B38838	Epthianura albifrons
B40303	Epthianura albifrons
B42516	Epthianura albifrons
B45520	Epthianura albifrons
B45897	Epthianura albifrons
B37976	Epthianura aurifrons
B37977	Epthianura aurifrons
B47862	Epthianura aurifrons
B52203	Epthianura aurifrons
B52216	Epthianura aurifrons
B16896	Epthianura crocea
B16969	Epthianura crocea
B36994	Epthianura crocea
B36995	Epthianura crocea
B15072	Epthianura tricolor
B19624	Epthianura tricolor
B49689	Epthianura tricolor
B52075	Epthianura tricolor
B54334	Epthianura tricolor
B30333	Foulehaio carunculatus
B30334	Foulehaio carunculatus
B28770	Gavicalis fasciogularis
B28780	Gavicalis fasciogularis
B29010	Gavicalis fasciogularis
B31207	Gavicalis fasciogularis
B31208	Gavicalis fasciogularis
B31344	Gavicalis versicolor
B31368	Gavicalis versicolor
B42676	Gavicalis virescens
B46546	Gavicalis virescens
B46625	Gavicalis virescens
B55236	Gavicalis virescens
B55329	Gavicalis virescens
B15189	Gerygone chloronotus
B16315	Gerygone chloronotus
B27009	Gerygone chloronotus
B54612	Gerygone chloronotus
B01513	Gerygone chrysogaster
B03358	Gerygone chrysogaster
B07361	Gerygone chrysogaster
B08772	Gerygone chrysogaster
B27126	Gerygone chrysogaster
B08091	Gerygone cinerea
B08223	Gerygone cinerea
B27341	Gerygone cinerea
B19611	Gerygone fusca
B31628	Gerygone fusca
B46689	Gerygone fusca
B48462	Gerygone fusca
B51332	Gerygone fusca
B38803	Gerygone igata modesta
B40523	Gerygone igata modesta
B30140	Gerygone inornata
B30142	Gerygone inornata
B30255	Gerygone inornata
B29008	Gerygone levigaster
B29329	Gerygone levigaster
B29353	Gerygone levigaster
B39226	Gerygone levigaster
B43861	Gerygone levigaster
B02004	Gerygone magnirostris
B15281	Gerygone magnirostris
B28463	Gerygone magnirostris
B39784	Gerygone magnirostris
B39983	Gerygone magnirostris
B39531	Gerygone mouki
B41548	Gerygone mouki
B46848	Gerygone mouki
B47312	Gerygone mouki
B47313	Gerygone mouki
B29917	Gerygone olivacea
B47364	Gerygone olivacea
B50617	Gerygone olivacea
B51306	Gerygone olivacea
B51388	Gerygone olivacea
B55448	Gerygone olivacea
B27327	Gerygone palpebrosa
B29756	Gerygone palpebrosa
B31217	Gerygone palpebrosa
B44349	Gerygone palpebrosa
B51390	Gerygone palpebrosa
B01011	Gerygone ruficollis
B02491	Gerygone ruficollis
B08026	Gerygone ruficollis
B50508	Gerygone tenebrosa
B17901	Glyciphila melanops
B42562	Glyciphila melanops
B45411	Glyciphila melanops
B46711	Glyciphila melanops
B28080	Grantiella picta
B34930	Grantiella picta
B16662	Hylacola cautus
B40441	Hylacola cautus
B49513	Hylacola cautus
B49623	Hylacola cautus
B52187	Hylacola cautus
B18541	Hylacola pyrrhopygius
B38783	Hylacola pyrrhopygius
B43301	Hylacola pyrrhopygius
B42481	Lichenostomus cratitius
B42719	Lichenostomus cratitius
B46591	Lichenostomus cratitius
B46598	Lichenostomus cratitius
B48477	Lichenostomus cratitius
B14518	Lichenostomus melanops
B15055	Lichenostomus melanops
B20393	Lichenostomus melanops
B46840	Lichenostomus melanops
B30056	Lichenostomus reticulatus
B30252	Lichenostomus reticulatus
B30275	Lichenostomus reticulatus
B47141	Lichmera indistincta
B49616	Lichmera indistincta
B54594	Lichmera indistincta
B55159	Lichmera indistincta
B55210	Lichmera indistincta
B26410	Malurus alboscapulatus
B26412	Malurus alboscapulatus
B27020	Malurus alboscapulatus
B27021	Malurus alboscapulatus
B29881	Malurus amabilis
B31304	Malurus amabilis
B43014	Malurus amabilis
B51656	Malurus amabilis
B51782	Malurus amabilis
B17440	Malurus coronatus
B18148	Malurus coronatus
B18335	Malurus coronatus
B39165	Malurus coronatus
B55035	Malurus coronatus
B45465	Malurus cyaneus
B46497	Malurus cyaneus
B46836	Malurus cyaneus
B47144	Malurus cyaneus
B48463	Malurus cyaneus
B01989	Malurus cyanocephalus
B03349	Malurus cyanocephalus
B03458	Malurus cyanocephalus
B03465	Malurus cyanocephalus
B07376	Malurus cyanocephalus
B29169	Malurus elegans
B34660	Malurus elegans
B34938	Malurus elegans
B37129	Malurus elegans
B27208	Malurus grayi
B15244	Malurus lamberti
B15920	Malurus lamberti
B37282	Malurus lamberti
B48221	Malurus lamberti
B48227	Malurus lamberti
B50556	Malurus lamberti
B19479	Malurus leucopterus
B32000	Malurus leucopterus
B40064	Malurus leucopterus
B40158	Malurus leucopterus
B40191	Malurus leucopterus
B29592	Malurus melanocephalus
B29593	Malurus melanocephalus
B43190	Malurus melanocephalus
B43297	Malurus melanocephalus
B44267	Malurus melanocephalus
B28233	Malurus pulcherrimus
B28323	Malurus pulcherrimus
B46718	Malurus pulcherrimus
B46759	Malurus pulcherrimus
B16572	Malurus splendens
B31743	Malurus splendens
B31874	Malurus splendens
B49508	Malurus splendens
B49647	Malurus splendens
B16512	Manorina flavigula
B31807	Manorina flavigula
B32020	Manorina flavigula
B48210	Manorina flavigula
B48433	Manorina flavigula
B48942	Manorina flavigula
B55248	Manorina flavigula
B55373	Manorina flavigula
B32138	Manorina melanocephala
B32284	Manorina melanocephala
B45066	Manorina melanocephala
B45427	Manorina melanocephala
B45432	Manorina melanocephala
B49656	Manorina melanocephala
B18261	Manorina melanophrys
B31675	Manorina melanophrys
B44844	Manorina melanophrys
B44947	Manorina melanophrys
B46275	Manorina melanophrys
B26594	Meliarchus sclateri
B25412	Melidectes belfordi
B26807	Melidectes belfordi
B25438	Melidectes torquatus
B25637	Melidectes torquatus
B25696	Melidectes torquatus
B26097	Melidectes torquatus
B26264	Melidectes torquatus
B25238	Melilestes megarhynchus
B13873	Meliphaga albilineata
B14092	Meliphaga albilineata
B16312	Meliphaga albilineata
B25619	Meliphaga albonotata
B26429	Meliphaga albonotata
B27234	Meliphaga aruensis
B27255	Meliphaga aruensis
B52456	Meliphaga flavirictus
B52466	Meliphaga flavirictus
B29769	Meliphaga gracilis
B51563	Meliphaga gracilis
B52458	Meliphaga gracilis
B15383	Meliphaga lewinii
B32607	Meliphaga lewinii
B38992	Meliphaga lewinii
B43238	Meliphaga lewinii
B47134	Meliphaga lewinii
B52704	Meliphaga mimikae
B52705	Meliphaga mimikae
B26253	Meliphaga montana
B52691	Meliphaga montana
B52702	Meliphaga montana
B28797	Meliphaga notata
B28807	Meliphaga notata
B37054	Meliphaga notata
B39708	Meliphaga notata
B42921	Meliphaga notata
B25177	Meliphaga orientalis
B26145	Meliphaga orientalis
B26759	Meliphaga orientalis
B25649	Melipotes ater
B25846	Melipotes ater
B25897	Melipotes ater
B26287	Melipotes ater
B45570	Melithreptus affinis
B45574	Melithreptus affinis
B45784	Melithreptus affinis
B31140	Melithreptus albogularis
B33456	Melithreptus albogularis
B43103	Melithreptus albogularis
B51083	Melithreptus albogularis
B54967	Melithreptus albogularis
B17900	Melithreptus brevirostris
B28257	Melithreptus brevirostris
B44027	Melithreptus brevirostris
B48153	Melithreptus brevirostris
B48396	Melithreptus brevirostris
B44486	Melithreptus gularis
B49173	Melithreptus gularis
B50644	Melithreptus gularis
B55295	Melithreptus gularis
B55427	Melithreptus gularis
B31825	Melithreptus lunatus
B31922	Melithreptus lunatus
B37142	Melithreptus lunatus
B43479	Melithreptus lunatus
B46329	Melithreptus lunatus
B46986	Melithreptus lunatus
B44152	Melithreptus validirostris
B45600	Melithreptus validirostris
B45848	Melithreptus validirostris
B45954	Melithreptus validirostris
B46002	Melithreptus validirostris
B52357	Myzomela cineracea
B52371	Myzomela cineracea
B27361	Myzomela cruentata
B18384	Myzomela erythrocephala
B50569	Myzomela erythrocephala
B54585	Myzomela erythrocephala
B15968	Myzomela obscura
B17753	Myzomela obscura
B39324	Myzomela obscura
B43750	Myzomela obscura
B25535	Myzomela rosenbergii
B26123	Myzomela rosenbergii
B26321	Myzomela rosenbergii
B52626	Myzomela rosenbergii
B33900	Myzomela sanguinolenta
B43280	Myzomela sanguinolenta
B47296	Myzomela sanguinolenta
B53023	Myzomela sanguinolenta
B30138	Myzomela vulnerata
B20633	Nesoptilotis flavicollis
B30822	Nesoptilotis flavicollis
B44088	Nesoptilotis flavicollis
B45639	Nesoptilotis flavicollis
B45956	Nesoptilotis flavicollis
B31638	Nesoptilotis leucotis
B46726	Nesoptilotis leucotis
B46758	Nesoptilotis leucotis
B49272	Nesoptilotis leucotis
B37018	Oreoscopus gutturalis
B38107	Oreoscopus gutturalis
B39551	Oreoscopus gutturalis
B39657	Oreoscopus gutturalis
B15745	Origma solitaria
B16232	Origma solitaria
B38781	Origma solitaria
B31552	Pachycephala rufiventris
B33436	Philemon argenticeps
B43044	Philemon argenticeps
B48753	Philemon argenticeps
B51012	Philemon argenticeps
B51033	Philemon argenticeps
B16233	Philemon buceroides
B16239	Philemon buceroides
B17747	Philemon buceroides
B28819	Philemon buceroides
B28820	Philemon buceroides
B30001	Philemon buceroides
B30068	Philemon buceroides
B30073	Philemon buceroides
B39815	Philemon buceroides
B39817	Philemon buceroides
B48720	Philemon buceroides
B33654	Philemon citreogularis
B49097	Philemon citreogularis
B50528	Philemon citreogularis
B51021	Philemon citreogularis
B51468	Philemon citreogularis
B16751	Philemon corniculatus
B16752	Philemon corniculatus
B20483	Philemon corniculatus
B43666	Philemon corniculatus
B43973	Philemon corniculatus
B30008	Philemon inornatus
B30077	Philemon inornatus
B30273	Philemon inornatus
B16538	Phylidonyris albifrons
B16730	Phylidonyris albifrons
B40336	Phylidonyris albifrons
B48237	Phylidonyris albifrons
B54188	Phylidonyris albifrons
B31728	Phylidonyris nigra
B31846	Phylidonyris nigra
B39210	Phylidonyris nigra
B43539	Phylidonyris nigra
B47105	Phylidonyris nigra
B20682	Phylidonyris novaehollandiae
B20749	Phylidonyris novaehollandiae
B30851	Phylidonyris novaehollandiae
B30865	Phylidonyris novaehollandiae
B48469	Phylidonyris novaehollandiae
B42538	Phylidonyris pyrrhoptera
B44153	Phylidonyris pyrrhoptera
B45880	Phylidonyris pyrrhoptera
B46007	Phylidonyris pyrrhoptera
B49983	Phylidonyris pyrrhoptera
B31336	Pitta versicolor
B14769	Plectorhyncha lanceolata
B31626	Plectorhyncha lanceolata
B44527	Plectorhyncha lanceolata
B25614	Ptiloprora guisei
B26820	Ptiloprora guisei
B26906	Ptiloprora guisei
B52566	Ptiloprora guisei
B52576	Ptiloprora perstriata
B52620	Ptiloprora perstriata
B26477	Ptilotula flavescens
B48615	Ptilotula flavescens
B54583	Ptilotula flavescens
B55151	Ptilotula flavescens
B55436	Ptilotula flavescens
B13381	Ptilotula fuscus
B37459	Ptilotula fuscus
B39485	Ptilotula fuscus
B44577	Ptilotula fuscus
B49169	Ptilotula fuscus
B20929	Ptilotula keartlandi
B32068	Ptilotula keartlandi
B33310	Ptilotula keartlandi
B33775	Ptilotula keartlandi
B48850	Ptilotula keartlandi
B20789	Ptilotula ornatus
B42449	Ptilotula ornatus
B46454	Ptilotula ornatus
B48164	Ptilotula ornatus
B49653	Ptilotula ornatus
B20940	Ptilotula penicillatus
B28175	Ptilotula penicillatus
B34948	Ptilotula penicillatus
B46450	Ptilotula penicillatus
B52946	Ptilotula penicillatus
B48267	Ptilotula plumulus
B54112	Ptilotula plumulus
B54307	Ptilotula plumulus
B54775	Ptilotula plumulus
B55211	Ptilotula plumulus
B14029	Pycnoptilus floccosus
B14030	Pycnoptilus floccosus
B18203	Pycnoptilus floccosus
B25686	Pycnopygius cinereus
B26014	Pycnopygius cinereus
B27106	Pycnopygius stictocephalus
B19726	Pyrrholaemus brunneus
B33345	Pyrrholaemus brunneus
B33765	Pyrrholaemus brunneus
B52240	Pyrrholaemus brunneus
B14085	Ramsayornis fasciatus
B15919	Ramsayornis fasciatus
B18481	Ramsayornis fasciatus
B50035	Ramsayornis fasciatus
B16745	Ramsayornis modestus
B29753	Ramsayornis modestus
B04339	Sericornis arfakianus
B04740	Sericornis arfakianus
B07722	Sericornis arfakianus
B07723	Sericornis arfakianus
B25456	Sericornis arfakianus
B07725	Sericornis beccarii
B31500	Sericornis citreogularis
B31501	Sericornis citreogularis
B45192	Sericornis citreogularis
B46861	Sericornis citreogularis
B46905	Sericornis citreogularis
B31905	Sericornis frontalis
B31939	Sericornis frontalis
B39334	Sericornis frontalis
B43845	Sericornis frontalis
B44999	Sericornis frontalis
B45774	Sericornis frontalis
B45800	Sericornis frontalis
B52839	Sericornis frontalis
B14340	Sericornis keri
B34936	Sericornis keri
B20454	Sericornis magnirostra
B28841	Sericornis magnirostra
B38135	Sericornis magnirostra
B41418	Sericornis magnirostra
B42991	Sericornis magnirostra
B42992	Sericornis magnirostra
B08176	Sericornis nouhuysi
B52481	Sericornis nouhuysi
B52612	Sericornis nouhuysi
B52634	Sericornis nouhuysi
B08045	Sericornis papuensis
B25631	Sericornis papuensis
B26936	Sericornis papuensis
B04813	Sericornis perspicillatus
B25260	Sericornis perspicillatus
B25984	Sericornis perspicillatus
B26848	Sericornis perspicillatus
B02653	Sericornis spilodera
B07646	Sericornis spilodera
B26745	Sericornis spilodera
B26898	Sericornis spilodera
B27127	Sericornis spilodera
B07996	Sipodotus wallacii
B19587	Smicrornis brevirostris
B31653	Smicrornis brevirostris
B31822	Smicrornis brevirostris
B33019	Smicrornis brevirostris
B42149	Smicrornis brevirostris
B52244	Smicrornis brevirostris
B55187	Smicrornis brevirostris
B55328	Smicrornis brevirostris
B31755	Stipiturus malachurus
B31817	Stipiturus malachurus
B39204	Stipiturus malachurus
B40458	Stipiturus malachurus
B45971	Stipiturus malachurus
B45973	Stipiturus malachurus
B18990	Stipiturus ruficeps
B48922	Stipiturus ruficeps
B28142	Stomiopera flavus
B28143	Stomiopera flavus
B31165	Stomiopera flavus
B39859	Stomiopera flavus
B51386	Stomiopera flavus
B15176	Stomiopera unicolor
B29422	Stomiopera unicolor
B48751	Stomiopera unicolor
B50031	Stomiopera unicolor
B51685	Stomiopera unicolor
B43092	Timeliopsis fallax
B25685	Timeliopsis fulvigula
B25783	Timeliopsis fulvigula
B52568	Timeliopsis fulvigula
B40961	Trichodere cockerelli
B42941	Trichodere cockerelli
B42004	Xanthomyza phrygia
B16116	Xanthotis macleayanus
B31429	Xanthotis macleayanus
B31480	Xanthotis macleayanus
B32669	Xanthotis macleayanus
B26711	Xanthotis polygrammus
B27002	Xanthotis polygrammus
B27298	Xanthotis polygrammus
